# Discovery of an endogenous DNA virus in the amphibian killing fungus and its association with pathogen genotype and virulence

**DOI:** 10.1101/2023.03.16.532857

**Authors:** Rebecca Clemons, Mark Yacoub, Evelyn Faust, L. Felipe Toledo, Thomas S. Jenkinson, Tamilie Carvalho, D. Rabern Simmons, Erik Kalinka, Lillian K. Fritz-Laylin, Timothy Y. James, Jason E. Stajich

**Affiliations:** Department of Ecology and Evolutionary Biology, University of Michigan, Ann Arbor, MI 48109, USA; Department of Microbiology and Plant Pathology, University of California Riverside, Riverside, CA 92521, USA; Laboratório de História Natural de Anfíbios Brasileiros (LaHNAB), Departamento de Biologia Animal Instituto de Biologia (IB), Universidade Estadual de Campinas, Campinas, SP, 13083-862, Brazil; Department of Biological Sciences, California State University, East Bay, Hayward, CA 94592, USA; Department of Biology, University of Massachusetts Amherst, Amherst, MA 01003 USA

**Keywords:** Mycovirus, Chytrid, *Batrachochytrium*, CRESS Virus, *Circoviridae*, Parasite, Amphibian disease

## Abstract

The Global Panzootic Lineage (GPL) of the pathogenic fungus *Batrachochytrium dendrobatidis* (*Bd*) has caused severe amphibian population declines, yet the drivers underlying the high frequency of GPL in regions of amphibian decline are unclear. Using publicly available *Bd* genome sequences, we identified multiple non-GPL *Bd* isolates that contain a circular Rep-encoding single stranded DNA (CRESS)-like virus which we named BdDV-1. We further sequenced and constructed genome assemblies with long read sequences to find that the virus is integrated into the nuclear genome in some strains. Attempts to cure virus positive isolates were unsuccessful, however, phenotypic differences between naturally virus positive and virus negative *Bd* isolates suggested that BdDV-1 decreases the growth of its host *in vitro* but increases the virulence of its host *in vivo*. BdDV-1 is the first described CRESS DNA mycovirus of zoosporic true fungi with a distribution inversely associated with the emergence of the panzootic lineage.
