## Supplemental Table 3 for "Discovery of an endogenous DNA virus in the amphibian killing fungus and its association with pathogen genotype and virulence"

### Sheet: Supplemental_TableS3_v2
Strain	Lineage	BIOSAMPLE	BIOPROJECT	SRA_ACC	LOCATION
KB347	ASIA-1	SAMN07773698	PRJNA413876	SRR6375585	South Korea
KBO_317	ASIA-1	SAMN07773699	PRJNA413876	SRR6375584	South Korea
KBO_319	ASIA-1	SAMN07773700	PRJNA413876	SRR6375583	South Korea
KBO_327	ASIA-1	SAMN07773701	PRJNA413876	SRR6375582	South Korea
KRBOOR_317	ASIA-1	SAMN07773702	PRJNA413876	SRR6375581	South Korea
KRBOOR_323	ASIA-1	SAMN07773703	PRJNA413876	SRR6375580	South Korea
KRBOOR_331	ASIA-1	SAMN07773704	PRJNA413876	SRR6375579	South Korea
CLFT001	BRAZIL	SAMN07773693	PRJNA413876	SRR6375524	Brazil
CLFT061	BRAZIL	SAMN07773708	PRJNA413876	SRR6375563	Brazil
CLFT065	BRAZIL	SAMN07773709	PRJNA413876	SRR6375564	Brazil
CLFT067	BRAZIL	SAMN07773710	PRJNA413876	SRR6375565	Brazil
CLFT071	BRAZIL	SAMN07773711	PRJNA413876	SRR6375567	Brazil
CLFT136	BRAZIL	SAMN07773712	PRJNA413876	SRR6375571	Brazil
CLFT144	BRAZIL	SAMN07773713	PRJNA413876	SRR6375566	Brazil
KB108	BRAZIL	SAMN07773694	PRJNA413876	SRR6375525	South Korea
KB23	BRAZIL	SAMN07773695	PRJNA413876	SRR6375522	South Korea
KB45	BRAZIL	SAMN07773696	PRJNA413876	SRR6375523	South Korea
KB72	BRAZIL	SAMN07773697	PRJNA413876	SRR6375586	South Korea
CLFT044	BRAZIL	SAMN13578284	PRJNA595972	SRR10698403	Brazil
CLFT139	BRAZIL	SAMN13578316	PRJNA595972	SRR10698397	Brazil
UM142	BRAZIL	SAMN01830999	PRJNA183867	SRR635209	USA: Ypsilanti, Michigan, market
UM142	BRAZIL	SAMN01830999	PRJNA183867	SRR635210	USA: Ypsilanti, Michigan, market
CLFT070	BRAZIL	SAMN13578291	PRJNA595972	SRR10698424	Brazil
CLFT068	BRAZIL	SAMN13578290	PRJNA595972	SRR10698381	Brazil
CLFT148	BRAZIL	SAMN13578317	PRJNA595972	SRR10698396	Brazil
CCB1	CAPE	SAMN07773676	PRJNA486697	SRR6375452	China:Heihe,Heilongjiang Province
CCB15	CAPE	SAMN07773677	PRJNA413876	SRR6375549	Spain
DB8.2	CAPE	SAMN07773679	PRJNA413876	SRR6375553	South Africa
DB8.4	CAPE	SAMN07773678	PRJNA413876	SRR6375548	South Africa
HR1	CAPE	SAMN07773680	PRJNA413876	SRR6375550	Japan:Aichi, Nishio, Hazu
HR5	CAPE	SAMN07773681	PRJNA413876	SRR6375545	China: Hunan
LM2	CAPE	SAMN07773682	PRJNA413876	SRR6375544	Colombia
MC58	CAPE	SAMN07773683	PRJNA413876	SRR6375547	India:Karnataka,Manipal
MG1_ZA	CAPE	SAMN01164109	PRJNA174849	SRR630616	South Africa
RC5.1_FR	CAPE	SAMN01164101	PRJNA174849	SRR630566	France
SA.KN1	CAPE	SAMN07773688	PRJNA413876	SRR6375531	South Africa
SA.KN3	CAPE	SAMN07773689	PRJNA413876	SRR6375528	South Africa
SA.KN4	CAPE	SAMN07773690	PRJNA413876	SRR6375529	South Africa
SA.KN5	CAPE	SAMN07773691	PRJNA413876	SRR6375526	South Africa
SA.KN6	CAPE	SAMN07773692	PRJNA413876	SRR6375527	South Africa
SA1d_ZA	CAPE	SAMN01164110	PRJNA174849	SRR630607	South Africa
SA3e	CAPE	SAMN07773684	PRJNA413876	SRR6375546	South Africa
SA4c_ZA	CAPE	SAMN01164111	PRJNA174849	SRR634028	South Africa
SA5c	CAPE	SAMN07773685	PRJNA413876	SRR6375543	South Africa
SA6e	CAPE	SAMN07773686	PRJNA413876	SRR6375542	South Africa
TF5a1_ES	CAPE	SAMN01164103	PRJNA174849	SRR630604	Spain
711.1	GPL	SAMN07773559	PRJNA413876	SRR6375479	France
02.OZ	GPL	SAMN07773554	PRJNA413876	SRR6375474	Australia
03.OZ	GPL	SAMN07773555	PRJNA413876	SRR6375475	Australia
06.OZ	GPL	SAMN07773556	PRJNA413876	SRR6375476	Australia
07.OZ	GPL	SAMN07773557	PRJNA413876	SRR6375477	Australia
08MG02	GPL	SAMN07773560	PRJNA413876	SRR6375480	South Africa
08MG05	GPL	SAMN07773561	PRJNA413876	SRR6375481	South Africa
09.OZ	GPL	SAMN07773562	PRJNA413876	SRR6375482	Australia
11.OZ	GPL	SAMN07773563	PRJNA413876	SRR6375483	Australia
12.OZ	GPL	SAMN07773564	PRJNA413876	SRR6375536	Australia
13.OZ	GPL	SAMN07773565	PRJNA413876	SRR6375537	Australia
14.OZ	GPL	SAMN07773566	PRJNA413876	SRR6375538	Australia
15.OZ	GPL	SAMN07773567	PRJNA413876	SRR6375539	Australia
16.OZ	GPL	SAMN07773568	PRJNA416911	SRR6375532	USA: Minnesota, Buffalo River Watershed
18.OZ	GPL	SAMN07773569	PRJNA413876	SRR6375533	USA: Florida, Bokeelia Island Seaport, Pine Island
20.OZ	GPL	SAMN07773570	PRJNA413876	SRR6375534	Australia
22.OZ	GPL	SAMN07773571	PRJNA413876	SRR6375535	Australia
23.OZ	GPL	SAMN07773572	PRJNA413876	SRR6375540	Australia
24.OZ	GPL	SAMN07773573	PRJNA664757	SRR6375541	USA: Caroline County, Maryland
25.OZ	GPL	SAMN07773574	PRJNA413876	SRR6375554	Australia
28.OZ	GPL	SAMN07773575	PRJNA413876	SRR6375552	Australia
30.OZ	GPL	SAMN07773576	PRJNA413876	SRR6375556	Australia
33.OZ	GPL	SAMN07773577	PRJNA413876	SRR6375555	Australia
34.OZ	GPL	SAMN07773578	PRJNA413876	SRR6375558	Australia
35.OZ	GPL	SAMN07773579	PRJNA413876	SRR6375557	Australia
36.OZ	GPL	SAMN07773580	PRJNA413876	SRR6375560	Australia
37.OZ	GPL	SAMN07773581	PRJNA413876	SRR6375559	Australia
38.OZ	GPL	SAMN07773582	PRJNA413876	SRR6375562	Australia
39.OZ	GPL	SAMN07773583	PRJNA413876	SRR6375561	Australia
40.OZ	GPL	SAMN07773584	PRJNA413876	SRR6375570	Australia
41.OZ	GPL	SAMN07773585	PRJNA413876	SRR6375572	Australia
42.OZ	GPL	SAMN07773586	PRJNA413876	SRR6375568	Australia
43.OZ	GPL	SAMN07773587	PRJNA413876	SRR6375569	Australia
44.OZ	GPL	SAMN07773588	PRJNA413876	SRR6375575	Australia
45.OZ	GPL	SAMN07773589	PRJNA413876	SRR6375576	Australia
46.OZ	GPL	SAMN07773590	PRJNA413876	SRR6375573	Australia
47.OZ	GPL	SAMN07773591	PRJNA413876	SRR6375574	Australia
49.OZ	GPL	SAMN07773592	PRJNA413876	SRR6375577	Australia
ADMALA	GPL	SAMN08172182	PRJNA413876	SRR6378427	Spain
AVS2	GPL	SAMN07773598	PRJNA413876	SRR6252317	USA: Chandeleur Islands
AVS4	GPL	SAMN07773599	PRJNA413876	SRR6252319	Chile
AVS7	GPL	SAMN07773600	PRJNA413876	SRR6252318	Chile
BdBE1	GPL	SAMN07773605	PRJNA413876	SRR6375442	Belgium
BdBE2	GPL	SAMN07773606	PRJNA413876	SRR6375441	Belgium
BdBE3	GPL	SAMN07773607	PRJNA413876	SRR6375454	Belgium
BdBE4	GPL	SAMN07773608	PRJNA413876	SRR6375455	Belgium
BdBE5	GPL	SAMN07773594	PRJNA413876	SRR6375440	Belgium
BdBE6	GPL	SAMN07773609	PRJNA413876	SRR6375456	Belgium
Bd_JEL253	GPL	SAMN10053031	PRJNA483086	SRR7825133	Australia: Melbourne
BdNL1	GPL	SAMN07773610	PRJNA413876	SRR6375457	Netherlands
Campana	GPL	SAMN07414181	PRJNA395742	SRR6313820	USA
CJB4	GPL	SAMN01830971	PRJNA183867	SRR632144	USA: Rainbow Basin, Yosemite, California
CJB7	GPL	SAMN01830973	PRJNA183867	SRR634693	USA: Sixty Lakes Basin, Kings Canyon National Park, California
CLFT023	GPL	SAMN01830975	PRJNA183867	SRR634821	Brazil: Monte Verde Camanducaia MG
CLFT024	GPL	SAMN01830976	PRJNA183867	SRR634844	Brazil: Estrada da Graciosa, Morretes, PR
CLFT026	GPL	SAMN01830978	PRJNA183867	SRR634966	Brazil: Reserva Betary, Iporanga, SP, 2011
CM21	GPL	SAMN07773611	PRJNA413876	SRR6375458	not applicable
CM22	GPL	SAMN07773612	PRJNA413876	SRR6375459	South Korea: Gyeonggi-do
CMT3	GPL	SAMN07773613	PRJNA413876	SRR6375460	France
CMT5	GPL	SAMN07773614	PRJNA413876	SRR6375461	France
CORN1	GPL	SAMN08172180	PRJNA413876	SRR6378429	China: Shanghai, Minhang
CORN1B	GPL	SAMN08172181	PRJNA413876	SRR6378428	United Kingdom
EV001	GPL	SAMN01830979	PRJNA183867	SRR634967	Colombia: Ubaque, Cundinamarca
FG184	GPL	SAMN07773615	PRJNA413876	SRR6375462	French Guiana
FG32	GPL	SAMN07773616	PRJNA413876	SRR6375463	French Guiana
HYATT	GPL	SAMN07773620	PRJNA413876	SRR6375492	Australia
IA12	GPL	SAMN08172179	PRJNA413876	SRR6378430	Spain
JEL238	GPL	SAMN01830980	PRJNA183867	SRR634975	USA: Mesquite Wash, Arizona
JEL240	GPL	SAMN07773624	PRJNA413876	SRR6375488	USA
JEL261	GPL	SAMN07773625	PRJNA413876	SRR6375485	Canada
JEL267	GPL	SAMN01830981	PRJNA183867	SRR634976	Canada: Mont-Saint-Hilaire, Quebec
JEL270	GPL	SAMN07773626	PRJNA413876	SRR6375484	USA
JEL271	GPL	SAMN01830982	PRJNA183867	SRR634977	USA: Point Reyes, California
JEL274	GPL	SAMN07773627	PRJNA413876	SRR6375516	USA
JEL275	GPL	SAMN01830983	PRJNA183867	SRR634978	USA: Clear Creek Co., Colorado
JEL289	GPL	SAMN01830984	PRJNA183867	SRR634979	USA: Milford, Maine
JEL310	GPL	SAMN01830985	PRJNA183867	SRR634981	Panama: Fortuna
JEL359	GPL	SAMN01830986	PRJNA183867	SRR634983	USA: Berlin, New Hampshire
JEL408	GPL	SAMN01830987	PRJNA183867	SRR635020	Panama: El Cope
JEL410	GPL	SAMN07414227	PRJNA395742	SRR6313819	Panama: El Cope
JEL412	GPL	SAMN07414230	PRJNA395742	SRR6313818	Panama: El Cope
JEL413	GPL	SAMN07414232	PRJNA395742	SRR6313817	Panama: El Cope
JEL423	GPL	SAMN07773628	PRJNA413876	SRR6375517	USA: frog skin
JEL427	GPL	SAMN03154483	PRJNA265883	SRR1639277	Puerto Rico: El Yunque National Forest
JEL429	GPL	SAMN01830989	PRJNA183867	SRR635197	Venezuela: Merida
JEL429	GPL	SAMN01830989	PRJNA183867	SRR635201	Venezuela: Merida
JEL433	GPL	SAMN01830990	PRJNA183867	SRR635198	South Africa: Namaqualand
JEL627	GPL	SAMN01830991	PRJNA183867	SRR635199	USA: Bethel, Maine
L2203	GPL	SAMN07773629	PRJNA413876	SRR6375514	Montserrat
LBAbercrom	GPL	SAMN01830992	PRJNA183867	SRR635200	Austrailia: Abercrombie
MC94	GPL	SAMN07773632	PRJNA413876	SRR6375513	South Africa
MCT8	GPL	SAMN07773633	PRJNA413876	SRR6375510	South Africa
MLA1	GPL	SAMN01830995	PRJNA183867	SRR635205	Argentina: Strict Natural Reserve, San Luis
PENNEWT	GPL	SAMN08172178	PRJNA413876	SRR6378449	Spain
PNP15150	GPL	SAMN07773636	PRJNA413876	SRR6375509	France
PNP15152	GPL	SAMN08172183	PRJNA413876	SRR6378426	France
PNP15153	GPL	SAMN07773637	PRJNA413876	SRR6375498	France
PNP15156	GPL	SAMN08172184	PRJNA413876	SRR6378425	France
RioMaria	GPL	SAMN07414179	PRJNA395742	SRR6313821	Panama: Rio Maria
Sora	GPL	SAMN07414178	PRJNA395742	SRR6313822	Panama
SRS812	GPL	SAMN01830997	PRJNA183867	SRR635207	USA: Savanna River, South Carolina
TST75	GPL	SAMN01830998	PRJNA183867	SRR635208	USA: Conness, California
UKBEL	GPL	SAMN08172174	PRJNA413876	SRR6378451	United Kingdom
UKBER	GPL	SAMN08172175	PRJNA413876	SRR6378438	United Kingdom
UKMAB	GPL	SAMN08172176	PRJNA413876	SRR6378436	United Kingdom
UKTVB	GPL	SAMN07773673	PRJNA413876	SRR6375445	United Kingdom
MAD_FR	GPL	SAMN01164102	PRJNA174849	SRR630571	France
0710_1	GPL	SAMN07773558	PRJNA413876	SRR6375478	France
Acherito.1.215	GPL	SAMN08172185	PRJNA413876	SRR6378424	Spain
Acherito.3.115	GPL	SAMN08172186	PRJNA413876	SRR6378423	Spain
Acherito.4.115	GPL	SAMN08172187	PRJNA413876	SRR6378432	Spain
Acherito.5.215	GPL	SAMN08172188	PRJNA413876	SRR6378431	Spain
Acherito.c15	GPL	SAMN07773593	PRJNA413876	SRR6375578	France
Acherito.d15	GPL	SAMN08172189	PRJNA413876	SRR6378452	Spain
ANS13No1	GPL	SAMN08172139	PRJNA413876	SRR6378403	France
ANS13No10	GPL	SAMN07773595	PRJNA413876	SRR6375439	France
ANS13No12	GPL	SAMN08172140	PRJNA413876	SRR6378404	France
ANS13No4	GPL	SAMN08172141	PRJNA413876	SRR6378405	France
ANS13No7	GPL	SAMN08172142	PRJNA413876	SRR6378406	France
Ansabere.6.115	GPL	SAMN08172190	PRJNA413876	SRR6378453	France
AP15IT	GPL	SAMN01164105	PRJNA174849	SRR633648	Italy
Arlet.a15	GPL	SAMN07773597	PRJNA413876	SRR6375437	France
Arlet.K15	GPL	SAMN08172191	PRJNA413876	SRR6378454	France
Arlet13No1	GPL	SAMN08172143	PRJNA413876	SRR6378407	France
Arlet13No2	GPL	SAMN08172144	PRJNA413876	SRR6378408	France
Arlet13No4	GPL	SAMN08172145	PRJNA413876	SRR6378409	France
Arlet13No6	GPL	SAMN08172146	PRJNA413876	SRR6378410	France
Arlet13No8	GPL	SAMN08172147	PRJNA413876	SRR6378411	France
AULFR	GPL	SAMN01164100	PRJNA174849	SRR630615	France
BAVOBER1	GPL	SAMN07773602	PRJNA413876	SRR6375435	Germany
BAVOBER2	GPL	SAMN07773603	PRJNA413876	SRR6375434	Germany
BAVOBER3	GPL	SAMN07773604	PRJNA413876	SRR6375433	Germany
BdAus1	GPL	SAMN10053032	PRJNA483086	SRR7825132	Australia: Mt Misery, North Queensland
BdAus2	GPL	SAMN10053033	PRJNA483086	SRR7825131	Australia: Victorian Alps
BdAus3	GPL	SAMN10053034	PRJNA483086	SRR7825130	Australia: Abercrombie River, New South Wales
BdAus4	GPL	SAMN10053035	PRJNA483086	SRR7825129	Australia: Couta Rocks, Tasmania
BdAus5	GPL	SAMN10053036	PRJNA483086	SRR7825128	Australia: Tully, North Queensland
BdAus6	GPL	SAMN10053037	PRJNA483086	SRR7825127	Australia: Townsville, Queensland
BdAus8	GPL	SAMN10053038	PRJNA483086	SRR7825126	Australia: Paluma, Queensland
BdAus9	GPL	SAMN10053039	PRJNA483086	SRR7825125	Australia: Tully, North Queensland
CJB5-2	GPL	SAMN01830972	PRJNA183867	SRR634692	USA: Barrett Lakes Basin, Sierra National Forest, California
ETH2ET	GPL	SAMN01164098	PRJNA174849	SRR630610	Ethiopia
ETH4ET	GPL	SAMN01164099	PRJNA174849	SRR630411	Ethiopia
Hung2014	GPL	SAMN07773617	PRJNA413876	SRR6375491	Hungary
Hung2039	GPL	SAMN07773618	PRJNA413876	SRR6375490	Hungary
Hung2044	GPL	SAMN07773619	PRJNA413876	SRR6375493	Hungary
IA11	GPL	SAMN07773621	PRJNA413876	SRR6375487	Spain
IA12No1	GPL	SAMN08172150	PRJNA413876	SRR6378444	Spain
IA12No10	GPL	SAMN08172151	PRJNA413876	SRR6378445	Spain
IA12No12	GPL	SAMN08172152	PRJNA413876	SRR6378446	Spain
IA12No3	GPL	SAMN08172153	PRJNA413876	SRR6378439	Spain
IA12No4	GPL	SAMN08172154	PRJNA413876	SRR6378440	Spain
IA12No5	GPL	SAMN08172155	PRJNA413876	SRR6378441	Spain
IA12No8	GPL	SAMN08172156	PRJNA413876	SRR6378442	Spain
IA12No9	GPL	SAMN08172157	PRJNA413876	SRR6378455	Spain
IA13No1	GPL	SAMN08172158	PRJNA413876	SRR6378450	Spain
IA13No12	GPL	SAMN08172159	PRJNA413876	SRR6378414	Spain
IA13No17	GPL	SAMN07773622	PRJNA413876	SRR6375486	Spain
IA13No6	GPL	SAMN08172160	PRJNA413876	SRR6378413	Spain
IA13No8	GPL	SAMN08172161	PRJNA413876	SRR6378416	Spain
LHURS11No1	GPL	SAMN07773630	PRJNA413876	SRR6375515	France
LHURS11No11	GPL	SAMN08172162	PRJNA413876	SRR6378415	France
LHURS11No7	GPL	SAMN07773631	PRJNA413876	SRR6375512	France
LHURS11No8	GPL	SAMN08172163	PRJNA413876	SRR6378418	France
Lhurs13No11	GPL	SAMN08172164	PRJNA413876	SRR6378417	France
Lhurs13No13	GPL	SAMN08172165	PRJNA413876	SRR6378420	France
Lhurs13No14	GPL	SAMN08172166	PRJNA413876	SRR6378419	France
Lhurs13No2	GPL	SAMN08172167	PRJNA413876	SRR6378422	France
Lhurs13No4	GPL	SAMN08172168	PRJNA413876	SRR6378421	France
MODS27IT	GPL	SAMN01164106	PRJNA174849	SRR630423	Italy
MODS28IT	GPL	SAMN01164107	PRJNA174849	SRR630592	Italy
NBRC106979	GPL	SAMN01830996	PRJNA183867	SRR635206	Japan: Chuo-ku, Sagamihara-shi, Kanagawa
PENS.2.4	GPL	SAMN07773634	PRJNA413876	SRR6375511	Spain
PENS.9.2	GPL	SAMN07773635	PRJNA413876	SRR6375508	Spain
PUITS11	GPL	SAMN07773638	PRJNA413876	SRR6375497	France
PUITS12No3	GPL	SAMN08172169	PRJNA413876	SRR6378435	France
PUITS12No4	GPL	SAMN08172170	PRJNA413876	SRR6378437	France
PUITS12No5	GPL	SAMN08172171	PRJNA413876	SRR6378433	France
PUITS12No7	GPL	SAMN08172172	PRJNA413876	SRR6378434	France
PUITS12No8	GPL	SAMN08172173	PRJNA413876	SRR6378447	France
SA.NC1	GPL	SAMN07773642	PRJNA413876	SRR6375501	South Africa
SA.NC10	GPL	SAMN07773643	PRJNA413876	SRR6375500	South Africa
SA.NC2	GPL	SAMN07773644	PRJNA413876	SRR6375499	South Africa
SA.NC3	GPL	SAMN07773645	PRJNA413876	SRR6375504	South Africa
SA.NC4	GPL	SAMN07773646	PRJNA413876	SRR6375503	South Africa
SA.NC5	GPL	SAMN07773647	PRJNA413876	SRR6375551	South Africa
SA.NC6	GPL	SAMN07773648	PRJNA413876	SRR6375518	South Africa
SA.NC7	GPL	SAMN07773649	PRJNA413876	SRR6375519	South Africa
SA.NC8	GPL	SAMN07773650	PRJNA413876	SRR6375520	South Africa
SA.NC9	GPL	SAMN07773651	PRJNA413876	SRR6375505	South Africa
SP10IT	GPL	SAMN01164108	PRJNA174849	SRR630564	Italy
SWED.40.5.04	GPL	SAMN07773654	PRJNA413876	SRR6375521	Sweden
SWED.40.5.13	GPL	SAMN07773655	PRJNA413876	SRR6375494	Sweden
SWED.40.5.14	GPL	SAMN07773656	PRJNA413876	SRR6375453	Sweden
SWED.40.5.17	GPL	SAMN07773657	PRJNA413876	SRR6375467	Sweden
SWED.40.5.22	GPL	SAMN07773658	PRJNA413876	SRR6375466	Sweden
SWISSIT1	GPL	SAMN07773659	PRJNA413876	SRR6375465	Switzerland
TER1.1	GPL	SAMN07773660	PRJNA413876	SRR6375464	Spain
TER3.1	GPL	SAMN07773661	PRJNA413876	SRR6375470	Spain
TER4.2	GPL	SAMN07773662	PRJNA413876	SRR6375469	Spain
TORO1ES	GPL	SAMN01164122	PRJNA174850	SRR643905	Spain
TW16.050	GPL	SAMN07773663	PRJNA413876	SRR6375468	Taiwan
TW16.164	GPL	SAMN07773664	PRJNA413876	SRR6375473	Taiwan
TW16.206	GPL	SAMN07773665	PRJNA413876	SRR6375472	Taiwan
TW16.279	GPL	SAMN07773666	PRJNA413876	SRR6375471	Taiwan
TW16.280	GPL	SAMN07773667	PRJNA413876	SRR6375447	Taiwan
TW16.292	GPL	SAMN07773668	PRJNA413876	SRR6375448	Taiwan
TW16.293	GPL	SAMN07773669	PRJNA413876	SRR6375449	Taiwan
TW16.295	GPL	SAMN07773670	PRJNA413876	SRR6375450	Taiwan
TW16.304	GPL	SAMN07773671	PRJNA413876	SRR6375443	Taiwan
TW16.519	GPL	SAMN07773672	PRJNA413876	SRR6375444	Taiwan
CLFT024-02	Hybrid	SAMN01830977	PRJNA183867	SRR634844	Brazil: Estrada da Graciosa, Morretes, PR
CLFT160	Hybrid	SAMN13578321	PRJNA595972	SRR10698391	Brazil
CLFT165	Hybrid	SAMN13578323	PRJNA595972	SRR10698389	Brazil
CLFT039	Hybrid	SAMN13578282	PRJNA595972	SRR10698425	Brazil
SA_EC5	Hybrid	SAMN07773706	PRJNA413876	SRR6375587	South Africa
SA_EC3	Hybrid	SAMN07773705	PRJNA413876	SRR6375588	South Africa
